# *De novo* sequencing of complex glycans by ion mobility-mass spectrometry using a self-expanding reference database

**DOI:** 10.1101/2025.05.20.655041

**Authors:** Javier Sastre Toraño, Julia Vreugdenhil, Gaël M. Vos, Kevin Hooijschuur, Shannon Vogelaar, Christian Klein, John Fjeldsted, Bernd Stahl, Geert-Jan Boons

**Author notes:** These authors contributed equally (Javier Sastre Toraño, Julia Vreugdenhil).

## Abstract

It is essential to determine exact structures of glycans in complex biological samples to understand their biology and exploit their diagnostics, therapeutics and nutraceuticals potential. An unresolved analytical challenge is the identification of isomeric glycan structures in complex biological samples. Ion mobility (IM) combined with MS enables separation of isomeric glycans and identification by comparing their intrinsic collision cross section (CCS) values with similar data of synthetic standards. To identify glycans without the need to synthesize all biologically occurring glycans, we describe here an IM-MS *de novo* sequencing method based on fragment identification and sequence assembly. CCS values of additional fragments from glycans in biological samples resulted in a self-expanding reference database, gradually facilitating the sequencing of glycans of increasing complexity and expanding the database from an initial 20 standards to 332 unique entries. The methodology was employed to determine exact structures of human milk oligosaccharides and *N*-glycans of biotherapeutics.
