## Supplementary Data 2 for "*De novo* sequencing of complex glycans by ion mobility-mass spectrometry using a self-expanding reference database"

### Sheet: Identified HMOs
Supplementary Data: identification of HMOs in donor samples by CCS values.
		#VALUE!
		Structure	Ion type	CCS value of structure as standard	CCS values of structure in donor samples
					Donor 1	Donor 2	Donor 3	Donor 4	Donor 5
		#VALUE!	[M+H] +	274.0 ± 0.1 Å²	273.4 Å²	274.3 Å²	274.1 Å²	273.9 Å²	274.3 Å²
		#VALUE!	[M+H] +	279.1 ± 0.1 Å²	278.4 Å²	278.7 Å²	278.4 Å²	278.3 Å²	278.5 Å²
		#VALUE!	[M+H+Na] 2+	353.2 ± 0.2 Å²	353.6 Å²	353.4 Å²	352.5 Å²	352.8 Å²	352.5 Å²
		#VALUE!	[M+H+Na] 2+	357.6 ± 0.0 Å²	357.5 Å²	359.3 Å²	356.1 Å²	Not detected	358.2 Å²
		#VALUE!	[M+H+Na] 2+	388.5 ± 0.1 Å²	387.8 Å²	Not detected	387.1 Å²	388.4 Å²	387.9 Å²
		#VALUE!	[M+H+Na] 2+	382.4 ± 0.0 Å²	Not detected	Not detected	Not detected	381.8 Å²	Not detected
		#VALUE!	[M+H+Na] 2+	390.7 ± 0.1 Å²	389.4 Å²	389.9 Å²	389.9 Å²	Not detected	390.6 Å²
		#VALUE!	[M+H+Na] 2+	403.2 ± 0.2 Å²	Not detected	Not detected	403.2 Å²	Not detected	403.7 Å²
		#VALUE!	[M+H+Na] 2+	407.7 ± 0.8 Å²	407.2 Å²	407.8 Å²	407.4 Å²	407.1 Å²	407.9 Å²
		#VALUE!	[M+H+Na] 2+	368.6 ± 0.0 Å²	368.0 Å²	369.1 Å²	Not detected	368.7 Å²	Not detected
		#VALUE!	[M+H+Na] 2+	362.0 ± 0.0 Å²	Not detected	360.0 Å²	Not detected	361.4 Å²	Not detected
		#VALUE!	[M+H+Na] 2+	358.5 ± 0.0 Å²	358.6 Å²	Not detected	358.5 Å²	Not detected	358.2 Å²
		#VALUE!	[M+H+Na] 2+	369.9 ± 0.1 Å²	369.6 Å²	370.3 Å²	Not detected	370.1 Å²	369.5 Å²
		#VALUE!	[M+H+Na] 2+	385.5 ± 0.0 Å²	385.3 Å²	386.2 Å²	Not detected	386.2 Å²	385.2 Å²
