## Supplementary Data 3 for "*De novo* sequencing of complex glycans by ion mobility-mass spectrometry using a self-expanding reference database"

### Sheet: Sheet1
Supplementary Data 2: CCS and m/z values of HMOs and N-glycans as well as of their fragment ions.
#VALUE!
Theoretical m/z	Fragment structure	DTCCSN2 (Å²)	Adduct ion	Ion type	Parent compound	Remarks
366.139	#VALUE!	174.4	[M+H]+	B	#VALUE!	Synthetic HMO standard 1.
366.1395	#VALUE!	174.6	[M+H]+	B	#VALUE!	From biological Aflibercept.
						From other parent structure: 174.7 Å².
441.271	#VALUE!	221	[M+H]+	Y	#VALUE!	From biological Aflibercept.
						From other parent structures: 221.5, 221.7, 221.5 Å².
454.1555	#VALUE!	198.3	[M+H]+	B	#VALUE!	From biological Aflibercept.
475.209	#VALUE!	353.2	[M+H+Na]2+	Intact	#VALUE!	From milk samples: 353.6 Å² (Donor 1), 353.4 Å² (Donor 2), 352.5 Å² (Donor 3), 352.8 Å² (Donor 4), 352.5 Å² (Donor 5).
475.209	#VALUE!	357.6	[M+H+Na]2+	Intact	#VALUE!	Synthetic HMO standard 1.
						From milk samples: 357.5 Å² (Donor 1), 359.3 Å² (Donor 2), 356.1 Å² (Donor 3), 358.2 Å² (Donor 5).
487.166	#VALUE!	228.3	[M+H]+	B	#VALUE!	From biological Aflibercept.
487.166	#VALUE!	210.5	[M+H]+	B	#VALUE!	From biological Aflibercept.
512.197	#VALUE!	207.2	[M+H]+	B	#VALUE!	As fragment in synthetic standard 10. A fragment from standard 7: 208.4 Å².
						From milk samples: 208.8 Å² (Donor 1), 209.2 Å² (Donor 2), 208.6 Å² (Donor 3), 209.0 Å² (Donor 4), 209.0 Å² (Donor 5), 206.6 Å² (Donor G203), 207.2 Å² (Donor 3), 206.1 Å² (Donor 4), 207.6 Å² (Donor 5).
512.197	#VALUE!	208.4	[M+H]+	B	#VALUE!	As fragment in synthetic HMO standard 11.
		207.8				As fragment from standard 8 : 207.8 Å².
						From milk samples: 207.5 Å² (Donor 2), 206.5 Å² (Donor 1).
512.197	#VALUE!	208.8	[M+H]+	B	n.a.
	#VALUE!					From milk samples: 208.8 Å² (Donor 2), 207.9 Å² (Donor 5).
	#VALUE!
512.197	#VALUE!	207.1	[M+H]+	B	n.a.	From milk samples: 207.1 Å² (Donor 1), 208.1 Å² (Donor 2), 208.2 Å² (Donor 4), 208.3 Å² (Donor 5).
512.197	#VALUE!	206.1	[M+H]+	B	#VALUE!	As fragment in synthetic HMO standard 14.
						From milk samples: 206.6 Å² (Donor 1), 206.4 Å² (Donor 2), 207.9 Å² (Donor 2), 207.4 Å² (Donor 4), 206.9 Å² (Donor 5).
	#VALUE!					From milk samples: 207.5 Å² (Donor 3), 207.4 Å² (Donor 4), 207.7 Å² (Donor 5), 206.9 Å² (Donor 5).
512.197	#VALUE!	208.4	[M+H]+	B	n.a.	From milk sample: 208.4 Å² (Donor 2).
	#VALUE!
512.197	#VALUE!	207.8	[M+H]+	B	#VALUE!	As fragment in synthetic HMO standard: HMO standard 15.
	#VALUE!					From milk samples: 207.7 Å² (Donor 2), 207.1 Å² (Donor 4), 207.7 Å² (Donor 1),208.0 Å² (Donor2), 207.3 Å² (Donor 1), 208.7 Å² (Donor 2),207.1 Å² (Donor 3), 207.5 Å² (Donor 4), 207.9 Å² (Donor 4), 207.6 Å² (Donor 4), 207.8 Å² (Donor 5), 207.3 Å² (Donor 5).
512.197	#VALUE!	208.3	[M+H]+	B	#VALUE!	As fragment in synthetic HMO standard 13.
						From milk samples: 207.8 Å² (Donor 2), 207.7 Å² (Donor 1), 208.1 Å² (Donor 2), 208.4 Å² (Donor 2), 207.9 Å² (Donor 4), 208.0 Å² (Donor 4).
512.197	#VALUE!	206.4	[M+H]+	B	#VALUE!	As fragment in synthetic HMO standard 17.
528.192	#VALUE!	212.2	[M+H]+	B	#VALUE!	From biological Aflibercept.
528.192	#VALUE!	212.2	[M+H]+	B	#VALUE!	From biological Aflibercept.
						From other parent structures: 212.0 Å², 212.6 Å².
528.192	#VALUE!	209.9 and 213.7	[M+H]+	B	#VALUE!	From biological Aflibercept.
	#VALUE!
548.238	#VALUE!	354.6	[M+H+Na]2+	Intact	#VALUE!	From milk sample 354.6 Å² (Donor 3).
548.238	#VALUE!	365.9	[M+H+Na]2+	Intact	#VALUE!	From milk sample: 365.9 Å² (Donor 3).
548.238	#VALUE!	362	[M+H+Na]2+	Intact	#VALUE!	Synthetic HMO standard 11.
						From milk samples: 360.0 Å² (Donor 2), 361.4 Å² (Donor 4).
548.238	#VALUE!	358.54	[M+H+Na]2+	Intact	#VALUE!	Synthetic HMO standard 10.
						From milk samples: 358.6 Å² (Donor 1), 358.5 Å² (Donor 3), 358.2 Å² (Donor 5).
548.238	#VALUE!	361.16	[M+H+Na]2+	Y	#VALUE!	Synthetic HMO standard 35.
548.238	#VALUE!	368.62	[M+H+Na]2+	Intact	#VALUE!	Synthetic HMO standard 13.
						From milk samples: 368.0 Å² (Donor 1), 369.1 Å² (Donor 2), 368.7 Å² (Donor 4).
548.238	#VALUE!	385.69	[M+H+Na]2+	Intact	#VALUE!	Synthetic HMO standard 12.
562.2970	#VALUE!	228.3	[M+H]+	Intact	#VALUE!	From milk samples: 228.3 Å² (Donor 1), 228.3 Å² (Donor 2), 228.3 Å² (Donor 3), 228.0 Å² (Donor 4), 228.8 Å² (Donor 5).
587.328	#VALUE!	233.7	[M+H]+	Y	#VALUE!	From biological Aflibercept.
						From other N-glycans: 58:60233.6 Å², 233.7 Å², 233.7 Å², 233.4 Å², 233.5 Å², 233.4 Å².
620.757	#VALUE!	385.29	[M+H+Na]2+	Intact	#VALUE!	Synthetic HMO standard 4.
620.7569	#VALUE!	407.69	[M+H+Na]2+	Intact	#VALUE!	Synthetic HMO standard 3.
						From milk samples: 407.2 Å² (Donor 1), 407.8 Å² (Donor 2), 407.4 Å² (Donor 3), 407.1 Å² (Donor 4), 407.9 Å² (Donor 5).
620.757	#VALUE!	390.65	[M+H+Na]2+	Intact	#VALUE!	Synthetic HMO standard 6.
						From milk samples: 389.4 Å² (Donor 1), 389.9 Å² (Donor 2), 389.9 Å² (Donor 3), 390.6 Å² (Donor 5).
620.757	#VALUE!	382.37	[M+H+Na]2+	Intact	#VALUE!	Synthetic HMO standard 5.
						From milk sample: 381.8 Å² (Donor 4).
621.267	#VALUE!	369.87	[M+H+Na]2+	Intact	#VALUE!	Synthetic HMO standard 14.
						From milk samples: 369.6 Å² (Donor 1), 370.3 Å² (Donor 2), 370.1 Å² (Donor 4), 369.5 Å² (Donor 5).
621.267	#VALUE!	385.45	[M+H+Na]2+	Intact	#VALUE!	Synthetic HMO standard 15.
						From milk samples: 385.3 Å² (Donor 1), 386.2 Å² (Donor 2), 385.8 Å² (Donor 4), 385.2 Å² (Donor 5).
628.744	#VALUE!	371.12	[M+H+Na]2+	Intact	#VALUE!	Synthetic HMO standard 4.
629.2646	#VALUE!	378.74	[M+H+Na]2+	Intact	#VALUE!	Synthetic HMO standard 17.
629.2646	#VALUE!	368.19	[M+H+Na]2+	Intact	#VALUE!	Synthetic HMO standard 19.
637.2515	#VALUE!	372.36	[M+H+Na]2+	Intact	#VALUE!	Synthetic HMO standard 19
637.2515	#VALUE!	378.53	[M+H+Na]2+	Intact	#VALUE!	Synthetic HMO standard 17.
644.3500	#VALUE!	235.6	[M+H]+	Y	#VALUE!	From biological Aflibercept.
						From other parent compounds: 235.5, 235.6, 235.6, 235.6, 235.6, 235.6 Å².
649.778	#VALUE!	374.88	[M+H+Na]2+	Intact	#VALUE!	Synthetic HMO standard 18.
649.7778	#VALUE!	402.63	[M+H+Na]2+	Intact	#VALUE!	Synthetic HMO standard 16.
657.2349	#VALUE!	228.79	[M+H]+	B	#VALUE!	As fragment in synthetic HMO standard 5.
						From milk sample: 228.6 Å² (Donor 5).
657.235	#VALUE!	226.82	[M+H]+	B	#VALUE!	As fragment in synthetic HMO standard 6.
						From milk samples: 226.7 Å² (Donor 1), 227.0 Å² (Donor 2), 226.5 Å² (Donor 3), 226.7 Å² (Donor 5).
657.235	#VALUE!	232.64	[M+H]+	B	#VALUE!	As fragment in synthetic HMO standard 3.
						From milk samples: 233.0 Å² (Donor 2), 232.5 Å² (Donor 1), 232.4 Å² (Donor 1), 232.6 Å² (Donor 1). 232.8 Å² (Donor 2), 232.8 Å² (Donor 2), 232.7 Å² (Donor 2), 232.7 Å² (Donor 2), 232.9 Å² (Donor 2), 232.9 Å² (Donor 2), 232.8 Å² (Donor 2), 233.2 Å² (Donor 2), 232.8 Å² (Donor 2), 232.9 Å² (Donor 3), 232.5 Å² (Donor 3), 232.5 Å² (Donor 4), 232.5 Å² (Donor 4), 232.3 Å² (Donor 4), 232.5 Å² (Donor 4), …
657.235	#VALUE!	243.37	[M+H]+	B	#VALUE!	As fragment in synthetic HMO standard 4.
657.2349	#VALUE!	227.72	[M+H]+	B	#VALUE!	As fragment in synthetic HMO standard 9.
657.7753	#VALUE!	388	[M+H]+	Y	n.a.	From milk sample: 388.0 Å² (Donor 4).
	#VALUE!
657.775	#VALUE!	388.46	[M+H+Na]2+	Intact	#VALUE!	From milk samples: 388.1 Å² (Donor 4), 392.5 Å² (Donor 1), 387.8 Å² (Donor 1), 387.1 Å² (Donor 3), 388.4 Å² (Donor 4), 387.9 Å² (Donor 5).
657.775	#VALUE!	382.61	[M+H+Na]2+	Intact	#VALUE!	As fragment in synthetic HMO standards: 35, 39 (384.7 Å²) and I-branched (383.7 Å²).
658.255	#VALUE!	233.04 & 241.48	[M+H]+	B	#VALUE!	As fragment in synthetic HMO standard 15.
						From milk samples: 232.6 Å² (Donor 4), 233.0 & 240.8 Å² (Donor 2), 233.2 & 241.9 Å² (Donor 1), 233.2 & 241.2 Å² (Donor 1), 233.0 & 238.8 Å² (Donor 1), 233.8 & 242.3 Å² (Donor 2), 234.0 & 242.2 Å² (Donor 2), 233.6 & 241.0 Å² (Donor 2), 234.0 & 240.6 Å² (Donor 3), 233.2 & 241.1 Å² (Donor 4), 233.4 & 242.2 Å² (Donor 4), 233.0 & 240.0 Å² (Donor 4), 232.8 & 240.4 Å² (Donor 5), 233.3 & 241.8 Å² (Donor …
						From milk samples: 233.0 & 240.8 Å² (Donor 2), 233.2 & 241.9 Å² (Donor 1), 233.2 & 241.2 Å² (Donor 1), 233.0 & 238.8 Å² (Donor 1), 233.8 & 242.3 Å² (Donor 2), 234.0 & 242.2 Å² (Donor 2), 233.6 & 241.0 Å² (Donor 2), 234.0 & 240.6 Å² (Donor 3), 233.2 & 241.1 Å² (Donor 4), 233.4 & 242.2 Å² (Donor 4), 233.0 & 240.0 Å² (Donor 4), 232.8 & 240.4 Å² (Donor 5), 233.3 & 241.8 Å² (Donor 5), 231.9 & 240.4 Å²…
658.255	#VALUE!	237.55	[M+H]+	B	#VALUE!	As fragment in synthetic HMO standard 14.
						From milk samples: 239.0 Å² (Donor 2), 237.6 Å² (Donor 1), 238.3 Å² (Donor 2), 237.5 Å² (Donor 3), 238.0 Å² (Donor 4), 237.5 Å² (Donor 5).
674.25	#VALUE!	244.23	[M+H]+	B	#VALUE!	As fragment in synthetic HMO standard 19.
674.2502	#VALUE!	239.48	[M+H]+	B	#VALUE!	As fragment in synthetic HMO standard 17.
690.2451	#VALUE!	242.5	[M+H]+	Y	#VALUE!	From biological Aflibercept.
690.245	#VALUE!	243	[M+H]+	Y	#VALUE!	From biological Aflibercept.
690.245	#VALUE!	243.1	[M+H]+	Y	#VALUE!	From biological Aflibercept.
						From other parent structures: 243.0 Å².
690.245	#VALUE!	242.2	[M+H]+	B	#VALUE!	From biological Aflibercept.
693.786	#VALUE!	399.3	[M+H+Na]2+	Intact	#VALUE!	From milk sample: 399.3 Å² (Donor 2).
693.786	#VALUE!	379.01	[M+H+Na]2+	Intact	#VALUE!	Synthetic HMO standard 7.
693.7858	#VALUE!	403.17	[M+H+Na]2+	Intact	#VALUE!	Synthetic HMO standard 8. From milk sample: 403.2 Å² (Donor 3) 403.7 Å² (Donor 5).
708.3549	#VALUE!	251.8	[M+H]+	Y		As rearranged fragment in synthetic HMO standards:
						-Synthetic HMO standard 12: 251.77 Å² -Synthetic HMO standard 13: 251.85 Å² -Synthetic HMO standard 11: 252.18 Å² -Synthetic HMO standard 10: 252.18 Å² -Synthetic HMO standard 14: 252.51 Å² -Synthetic HMO standard 15: 252.02 Å² -Synthetic HMO standard 18: 252.35 Å² -Synthetic HMO standard 16: 252.26 Å².
708.355	#VALUE!	253.9	[M+H]+	Intact	#VALUE!	From milk samples: 253.5 Å² (Donor 1), 252.6 Å² (Donor 2), 253.0 Å² (Donor 3), 252.4 Å² (Donor 4), 253.0 Å² (Donor 5).
708.355	#VALUE!	254.61	[M+H]+	Intact	#VALUE!	Synthetic HMO standard 29.
						From milk samples: 255.9 Å² (Donor 2), 255.3 Å² (Donor 1), 255.7 Å² (Donor 2), 255.0 Å² (Donor 3), 254.7 Å² (Donor 3), 254.5 Å² (Donor 3), 255.3 Å² (Donor 4), 255.1 Å² (Donor 5).
715.277	#VALUE!	250.58	[M+H]+	B	#VALUE!	As fragment in synthetic HMO standard 18.
715.2768	#VALUE!	246.98	[M+H]+	B	#VALUE!	As fragment in synthetic HMO standard 16.
730.3368	#VALUE!	260.8	[M+Na]+	Intact	#VALUE!	From milk samples: 260.8 Å² (Donor 1), 259.1 Å² (Donor 2), 257.7 Å² (Donor 3), 259.0 Å² (Donor 4), 260.1 Å² (Donor 5).
730.337	#VALUE!	262.06	[M+Na]+	Intact	#VALUE!	Synthetic HMO standard 29.
						From milk samples: 263.0 Å² (Donor 1), 263.5 Å² (Donor 2), 262.9 Å² (Donor 4), 263.1 Å² (Donor 5).
730.804	#VALUE!	410.1	[M+H+Na]2+	Intact	#VALUE!	From milk samples: 410.1 Å² (Donor 2), 409.5 Å² (Donor 4).
730.804	#VALUE!	394.1	[M+H+Na]2+	Intact	#VALUE!	From milk samples: 394.1 & 431.8 Å² (Donor 1), 414.9 Å² (Donor 2), 414.5 Å² (Donor 4), 413.8 Å² (Donor 5).
	#VALUE!				#VALUE!
730.804	#VALUE!	390.71 & 414.60	[M+H+Na]2+	Intact	#VALUE!	Synthetic HMO I-branched standard
730.804	#VALUE!	389.42	[M+H+Na]2+	Intact	#VALUE!	Synthetic HMO standard 35
						From milk samples: 390.1 Å² (Donor 1), 390.5 Å² (Donor 2), 389.9 Å² (Donor 3), 389.9 Å² (Donor 4), 390.8 Å² (Donor 5), 390.0 Å² (Donor 5).
730.804	#VALUE!	410.72	[M+H+Na]2+	Intact	#VALUE!	Synthetic HMO standard 39
730.804	#VALUE!	383.5	[M+H+Na]2+	Intact	#VALUE!	From milk sample: 383.5 Å² (Donor 3).
731.272	#VALUE!	252.2	[M+H]+	B	#VALUE!	From milk sample: 252.2 & 263.0 Å² (Donor 1).
731.272	#VALUE!	262	[M+H]+	B	#VALUE!	From milk samples: 262.0 Å² (Donor 3), 263.4 Å² (Donor 4).
731.272	#VALUE!	252.3	[M+H]+	B	#VALUE!	From milk samples: 252.3 Å² (Donor 3), 253.1 Å² (Donor 5).
766.305	#VALUE!	395.5	[M+H+Na]2+	Intact	#VALUE!	Synthetic HMO standard 9.
779.928	#VALUE!	385.8 and 401.0	[M+H+Na]2+	Intact	#VALUE!	From biological Aflibercept.
790.408	#VALUE!	268.3	[M+H]+	Y	#VALUE!	From biological Aflibercept 268.4, 268.3, 268.3 Å².
803.293	#VALUE!	257.09	[M+H]+	B	#VALUE!	Synthetic HMO standard 7.
803.2928	#VALUE!	253.17	[M+H]+	B	#VALUE!	As fragment in synthetic HMO standard 8.
						From milk samples: 253.1 Å² (Donor 3), 253.4 Å² (Donor 5).
803.323	#VALUE!	397.42	[M+H+Na]2+	Intact	#VALUE!	Sytnthetic HMO standard 39
803.323	#VALUE!	416.35	[M+H+Na]2+	Intact	#VALUE!	Synthetic HMO standard 35
						416.5 Å² (Donor 1), 417.1 Å² (Donor 2), 416.5 Å² (Donor 4)
803.323	#VALUE!	418.6	[M+H+Na]2+	Intact	#VALUE!	From milk samples: 418.6 Å² (Donor 2), 417.8 Å² (Donor 4).
803.833	#VALUE!	400.5	[M+H+Na]2+	Intact	#VALUE!	From milk samples: 400.5 Å² (Donor 3), 401.2 Å² (Donor 5).
803.833	#VALUE!	403.8	[M+H+Na]2+	Intact	#VALUE!	From milk samples: 403.8 Å² (Donor 1), 403.1 Å² (Donor 3), 404.4 Å² (Donor 4), 403.9 Å² (Donor 5).
803.833	#VALUE!	415.9	[M+H+Na]2+	Intact	#VALUE!	From milks samples: 415.9 Å² (Donor 2), 415.3 Å² (Donor 4).
803.833	#VALUE!	429.1	[M+H+Na]2+	Intact	#VALUE!	From milk sample: 429.1 Å² (Donor 2).
806.403	#VALUE!	257.9	[M+H]+	Y	#VALUE!	From biological Aflibercept.
						From other N-glycans: 257.9 Å², 257.9 Å², 257.8 Å², 257.8 Å², 257.9 Å², 257.8 Å².
840.341	#VALUE!	421.1	[M+H+Na]2+	Intact	#VALUE!	From milk sample: 421.1 Å² (Donor 4).
840.341	#VALUE!	419.8	[M+H+Na]2+	Intact	#VALUE!	From milk sample: 419.8 Å² (Donor 1).
840.341	#VALUE!	413.7	[M+H+Na]2+	Intact	#VALUE!	From biological Aflibercept.
840.341	#VALUE!	413.8	[M+H+Na]2+	Intact	#VALUE!	From biological Aflibercept.
852.856	#VALUE!	413.2	[M+H+Na]2+	Intact	#VALUE!	From biological Aflibercept
852.856	#VALUE!	407.8 and 418.2	[M+H+Na]2+	Intact	#VALUE!	From biological Aflibercept.
853.392	#VALUE!	279.1	[M+H]+	Intact	#VALUE!	Synthetic HMO standard 3.
						From milk samples: 278.4 Å² (Donor 1), 278.7 Å² (Donor 2), 278.4 Å² (Donor 3), 278.3 Å² (Donor 4), 278.5 Å² (Donor 5).
853.392	#VALUE!	274.04	[M+H]+	Intact	#VALUE!	Synthetic HMO standard 3.
						From milk samples: 273.4 Å² (Donor 1), 274.3 Å² (Donor 2), 274.1 Å² (Donor 3), 273.9 Å² (Donor 4), 274.3 Å² (Donor 5).
854.413	#VALUE!	280.4	[M+H]+	Intact	#VALUE!	From milk samples: 280.4 Å² (Donor 1), 280.3 Å² (Donor 2), 279.7 Å² (Donor 4), 279.8 Å² (Donor 5).
860.855	#VALUE!	420.3	[M+H+Na]2+	Intact	#VALUE!	From biological Aflibercept.
860.855	#VALUE!	409.2	[M+H+Na]2+	Intact	#VALUE!	From biological Aflibercept.
875.374	#VALUE!	276.54	[M+Na]+	Intact	#VALUE!	Synthetic HMO standard 3.
875.3743	#VALUE!	275.97	[M+Na]+	Intact	#VALUE!	Synthetic HMO standard 4.
876.3520	#VALUE!	420.27 & 434.34	[M+H+Na]2+	Intact	#VALUE!	Synthetic HMO standard 39.
876.352	#VALUE!	414.4	[M+H+Na]2+	Intact	#VALUE!	From milk sample: 414.4 Å² (Donor 2).
876.352	#VALUE!	421.3	[M+H+Na]2+	Intact	#VALUE!	From milk sample: 421.3 Å² (Donor 2).
876.352	#VALUE!	423.79	[M+H+Na]2+	Intact	#VALUE!	From milk samples: 423.6 Å² (Donor 1), 424.2 Å² (Donor 2), 423.3 Å² (Donor 3), 423.2 Å² (Donor 4), 424.3 Å² (Donor 5).
876.352	#VALUE!	432.17	[M+H+Na]2+	Intact	#VALUE!	Synthetic HMO standard I-branched.
876.352	#VALUE!	423.9	[M+H+Na]2+	Intact	#VALUE!	From milk samples: 423.9 Å² (Donor 2).
876.395	#VALUE!	284.8	[M+H]+	Intact	#VALUE!	From milk samples: 284.8 Å² (Donor 1), 284.9 Å² (Donor 2), 284.5 Å² (Donor 4), 284.6 Å² (Donor 5).
876.862	#VALUE!	434.3	[M+H+Na]2+	Intact	#VALUE!	From milk samples: 434.3 Å² (Donor 2), 432.7 Å² (Donor 5).
876.862	#VALUE!	420.6	[M+H+Na]2+	Intact	#VALUE!	From milk sample: 420.6 Å² (Donor 1).
877.33	#VALUE!	270.2 & 280.8	[M+H]+	BY	#VALUE!	From milk sample: 270.2 & 280.8 Å² (Donor 3), 268.8 & 280.9 Å² (Donor 5).
	#VALUE!
877.33	#VALUE!	273.1 & 283.5	[M+H]+	BY	#VALUE!	From milk samples: 284.2 Å² (Donor 1), 273.1 & 283.5 Å² (Donor 3), 274.0 & 284.3 Å² (Donor 4), 273.1 & 283.7 Å² (Donor 5).
	#VALUE!
884.339	#VALUE!	424.57	[M+H+Na]2+	Intact	#VALUE!	Synthetic HMO standard 35.
884.339	#VALUE!	416.2 & 432.5	[M+H+Na]2+	Intact	#VALUE!	Synthetic HMO2 standard I-branched.
884.339	#VALUE!	420.2 & 434.3	[M+H+Na]2+	Intact	#VALUE!	Synthetic HMO standard 39.
893.324	#VALUE!	265.6	[M+H]+	BY	#VALUE!	From biological Aflibercept.
921.366	#VALUE!	434.8	[M+H+Na]2+	Intact	#VALUE!	From biological Aflibercept.
927.429	#VALUE!	287.71	[M+H]+	Y	#VALUE!	From milk sample: 286.3 Å² (Donor 2), 287.4 Å² (Donor 2), 287.5 Å² (Donor 2), 288.6 Å² (Donor 2), 287.6 Å² (Donor 4), 286.8 Å² (Donor 4), 288.7 Å² (Donor 1), 287.9 Å² (Donor 1), 288.8 Å² (Donor 2), 289.3 Å² (Donor 4), 290.0 Å² (Donor 2), 288.3 Å² (Donor 2), 287.1 Å² (Donor 3), 288.7 Å² (Donor 4), 288.1 Å² (Donor 4), 288.3 Å² (Donor 4), 287.0 Å² (Donor 4), 286.6 Å² (Donor 4), 287.5 Å² (Donor 5), 2…
	#VALUE!
927.429	#VALUE!	287.16	[M+H]+	Intact	#VALUE!	Synthetic HMO standard 2.
						As fragment in synthetic HMO standard:
						-Synthetic HMO standard 13 - 286.81 Å² -Synthetic HMO standard 11 - 286.65 Å² -Synthetic HMO standard 8 - 286.81 Å² -Synthetic HMO standard 15 - 286.49 Å² -Synthetic HMO standard 5 - 287.30 Å² -Synthetic HMO standard 6 - 286.98 Å² -Synthetic HMO standard 9 - 286.98 Å² -Synthetic HMO standard 18 - 286.73 Å² -Synthetic HMO standard 19 - 287.22 Å².
						From milk samples: 286.3 Å² (Donor 1), 287.1 Å² (Donor 2), 286.4 Å² (Donor 3), 286.5 Å² (Donor 5), 287.6 Å² (Donor 1), 286.9 Å² (Donor 1), 288.4 Å² (Donor 2), 286.5 Å² (Donor 2), 287.8 Å² (Donor 2), 286.6 Å² (Donor 3), 286.0 Å² (Donor 3), 288.8 Å² (Donor 4), 286.0 Å² (Donor 4), 287.0 Å² (Donor 4), 288.3 Å² (Donor 4), 286.6 Å² (Donor 5), 287.0 Å² (Donor 5.)
927.429	#VALUE!	286.42	[M+H]+	Y	#VALUE!	As fragment in synthetic I-branched HMO standard.
	#VALUE!					-Synthetic HMO standard 35: 287.31 Å²
						-Synthetic HMO standrd 39: 285.95 Å².
						Note: The 6-arm is higher in abundance when the 3-arm is sialated, which skews the combined value of the convoluted peaks to a level which is expected for a type-I structure.
						From milk samples 287.9 Å² (Donor 1), 288.4 Å² (Donor 1), 286.0 Å² (Donor 2), 288.3 Å² (Donor 2), 287.3 Å² (Donor 2), 288.7 Å² (Donor 2), 288.0 Å² (Donor 3), 288.1 Å² (Donor 4), 288.1 Å² (Donor 5), 287.0 Å² (Donor 1), 288.0 Å² (Donor 2), 286.8 Å² (Donor 5), 287.0 Å² (Donor 5).
927.429	#VALUE!	285.6	[M+H]+	intact	#VALUE!	Synthetic HMO standard 1.
						As fragment in synthetic HMO standards:
						-Synthetic HMO standard 10 - 285.35 Å² -Synthetic HMO standard 12 - 285.43 Å² -Synthetic HMO standard 7 - 286.16 Å² -Synthetic HMO standard 14 - 285.59 Å² -Synthetic HMO standard 3 - 285.43 Å² -Synthetic HMO standard 4 - 285.43 Å² -Synthetic HMO standard 16 - 285.35 Å² -Synthetic HMO standard 17 - 285.92 Å².
						From milk samples: 285.3 Å² (Donor 1), 286.4 Å² (Donor 1), 285.6 Å² (Donor 2), 285.4 Å² (Donor 3), 285.3 Å² (Donor 4), 288.7 Å² (Donor 4), 285.5 Å² (Donor 5), 285.8 Å² (Donor 1), 285.9 Å² (Donor 1), 285.6 Å² (Donor 1), 286.5 Å² (Donor 2), 284.9 Å² (Donor 3), 284.8 Å² (Donor 3), 285.0 Å² (Donor 3), 285.1 Å² (Donor 3), 286.9 Å² (Donor 3), 285.5 Å² (Donor 5), 285.6 Å² (Donor 5), 285.2 Å² (Donor 5), …
933.884	#VALUE!	436.4	[M+H+Na]2+	Intact	#VALUE!	From biological Aflibercept.
933.884	#VALUE!	432.7	[M+H]+	Intact	#VALUE!	From biological Aflibercept.
941.881	#VALUE!	427	[M+H+Na]2+	Intact	#VALUE!	From biological Aflibercept.
948.33	#VALUE!	277.19 (DSLNT, V)	[M+H]+	B	#VALUE!	As fragment in synthetic HMO standard 9.
949.3809	#VALUE!	438	[M+H+Na]2+	Intact	#VALUE!	From milk samples: 438.0 Å² (Donor 2), 437.1 Å² (Donor 4).
949.381	#VALUE!	445.9	[M+H+Na]2+	Intact	#VALUE!	From milk sample: 445.9 Å² (Donor 2).
949.411	#VALUE!	302.31	[M+Na]+	Intact	#VALUE!	Synthetic HMO standard 2.
						303.2 Å² (Donor 2), 303.2 Å² (Donor 3), 303.4 Å² (Donor 4), 302.2 Å² (Donor 5).
949.411	#VALUE!	288.67	[M+Na]+	Intact	#VALUE!	Synthetic HMO standard 1.
						From milk samples: 289.5 Å² (Donor 1), 290.3 Å² (Donor 2), 288.6 Å² (Donor 3), 290.8 Å² (Donor 4), 288.7 Å² (Donor 5).
952.461	#VALUE!	283.6	[M+H]+	Y	#VALUE!	From biological Aflibercept 283.7, 283.6, 283.7 Å².
968.456	#VALUE!	288.1	[M+H]+	Y	#VALUE!	From biological Aflibercept.
						From other parent structures: 288.6, 288.3 Å².
985.889	#VALUE!	445.6	[M+H+Na]2+	Intact	#VALUE!	From biological Aflibercept.
1003.92	#VALUE!	439.1	[M+2H]2+	intact	#VALUE!	From biological Aflibercept.
1014.91	#VALUE!	442.6	[M+H+Na]2+	intact	#VALUE!	From biological Aflibercept.
1023.39	#VALUE!	289.2 & 296.7	[M+H]+	B	#VALUE!	From milk samples: 289.2 & 296.7 Å² (Donor 3), 289.2 & 297.2 Å² (Donor 5).
1023.39	#VALUE!	291.0 & 300.1	[M+H]+	B	#VALUE!	From milk samples: 291.0 & 300.1 Å² (Donor 1), 290.3 & 301.3 Å² (Donor 3), 291.2 Å² (Donor 4), 290.7 Å² (Donor 5).
1066.92	#VALUE!	461.3	[M+H+Na]2+	Intact	#VALUE!	From biological Aflibercept.
1073.49	#VALUE!	308.6	[M+H]+	Y	#VALUE!	From milk samples: 308.6 Å² (Donor 1), 309.2 Å² (Donor 2), 308.9 Å² (Donor 2), 308.8 Å² (Donor 4), 308.7 Å² (Donor 4), 307.9 Å² (Donor 5).
	#VALUE!
1073.49	#VALUE!	302.1 & 308.9 Å²	[M+H]+	Y	#VALUE!	From milk sample, Donor 2.
	#VALUE!
1073.49	#VALUE!	302.21	[M+H]+	Y	#VALUE!	HMO standard I-branched.
1073.49	#VALUE!	307.64	[M+H]+	Y	#VALUE!	Synthetic HMO standard 35.
						From milk samples: 307.9 Å² (Donor 1), 308.5 Å² (Donor 2), 308.2 Å² (Donor 3), 308.1 Å² (Donor 4), 308.4 Å² (Donor 5), 308.2 Å² (Donor 5).
1073.49	#VALUE!	300.23 + 308.68	[M+H]+	YY	#VALUE!	As fragment in synthetic HMO standard 15.
	#VALUE!					From milk sample: 308.9 Å² (Donor 2).
1073.49	#VALUE!	300.23	[M+H]+	Intact	#VALUE!	Synthetic HMO standard 13.
						As fragment in synthetic HMO standards 18 (300.96 Å²), 19: 301.12 Å².
						From milk samples: 300.4 Å² (Donor 2), 301.3 Å² (Donor 1), 301.8 Å² (Donor 2), 301.5 Å² (Donor 2), 301.1 Å² (Donor 4), 301.1 Å² (Donor 4).
1073.49	#VALUE!	309.33	[M+H]+	Intact	#VALUE!	Synthetic HMO standard 11.
						As fragment in :
						Synthetic HMO standard 8 309.58 Å².
						From milk samples: 309.0 Å² (Donor 2), 309.5 Å² (Donor 2), 309.3 Å² (Donor 2), 309.8 Å² (Donor 4), 308.1 Å² (Donor 5).
1073.49	#VALUE!		[M+H]+	Intact	#VALUE!	From milk samples: 312.8 Å² (Donor 3).
1073.49	#VALUE!	302.99	[M+H]+	Intact	#VALUE!	Synthetic HMO standard 12.
						As fragment in synthetic HMO standard 16: 302.91 Å².
1073.49	#VALUE!	303.23	[M+H]+	Y	#VALUE!	As fragment in synthetic HMO standard 14.
	#VALUE!
1073.4871	#VALUE!	311.8	[M+H]+	Y	#VALUE!	From milk samples: 311.8 Å² (Donor 2), 311.4 Å² (Donor 3).
1073.49	#VALUE!	307.38	[M+H]+	Y	#VALUE!	Synthetic HMO standard 10.
						As fragment in synthetic HMO standard:
						Synthetic HMO standard 7 (308.1 Å²).
						In milk samples: 307.7 Å² (Donor 2), 307.2 Å² (Donor 1), 308.5 Å² (Donor 1),306.4 Å² (Donor 3), 308.1 Å² (Donor 3), 307.3 Å² (Donor 5),307.8 Å² (Donor 5), 307.1 Å² (Donor 3).
1076.44	#VALUE!	463.5	[M+2H]2+	Intact	#VALUE!	Synthetic standard.
1087.43	#VALUE!	466.9	[M+H+Na]2+	Intact	#VALUE!	From human transferrin.
1087.43	#VALUE!	465.9	[M+H+Na]2+	Intact	#VALUE!	From human transferrin.
1087.43	#VALUE!	478.3 and 488.3	[M+H+Na]2+	Intact	#VALUE!	From biological Aflibercept.
1087.43	#VALUE!	461.9	[M+H+Na]2+	Intact	#VALUE!	From biological Aflibercept.
	#VALUE!
1089.48	#VALUE!	308.46	[M+H]+	Y	#VALUE!	As fragment in synthetic HMO standard 17.
1095.4157	#VALUE!	463.5	[M+H]+	Intact	#VALUE!	From biological Aflibercept.
1095.47	#VALUE!	315.11	[M+Na]+	Intact	#VALUE!	Synthetic HMO standard 11.
						From milk samples: 315.8 Å² (Donor 2), 315.8 Å² (Donor 4).
1095.47	#VALUE!	314.37	[M+Na]+	Intact	#VALUE!	Synthetic HMO standard 10.
						From milk samples: 314.6 Å² (Donor 3), 314.6 Å² (Donor 5).
1095.47	#VALUE!	316.8 Å²	[M+H+Na]2+	Intact	#VALUE!	From milk sample, Donor 3.
1095.47	#VALUE!	312.8 Å²	[M+H+Na]2+	Intact	#VALUE!	From milk samples, Donor 3.
1095.47	#VALUE!	306.73	[M+Na]+	Intact	#VALUE!	Synthetic HMO standard 13.
						From milk samples: 307.9 Å² (Donor 2), 307.8 Å² (Donor 4).
1095.47	#VALUE!	319.66	[M+Na]+	Intact	#VALUE!	-Synthetic HMO standard 12
1096.4039	#VALUE!	290.2	[M+H]+	B	#VALUE!	From milk sample: 290.2 Å² (Donor 1).
1114.51	#VALUE!	306.1 and 312.7	[M+H]+	Y	#VALUE!	From biological Aflibercept.
	#VALUE!
1130.51	#VALUE!	311.6	[M+H]+	Intact	#VALUE!	From biological Aflibercept.
						A fragment from other N-glycans: 312.0 Å², 311.6 Å², 311.7 Å².
1130.51	#VALUE!	314.2	[M+H]+	Intact	#VALUE!	From biological Aflibercept.
						From other N-glycans: 314.2 Å².
1152.49	#VALUE!	319.4	[M+H]+	Intact	#VALUE!	From biological Aflibercept.
1160.46	#VALUE!	474.7	[M+H+Na]2+	Intact	#VALUE!	From biological Aflibercept.
1160.46	#VALUE!	476.4	[M+H+Na]2+	Intact	#VALUE!	From biological Aflibercept.
1169.45	#VALUE!	313.4	[M+H]+	B	#VALUE!	From milk sample: 313.4 Å² (Donor 1).
1171.54	#VALUE!	321	[M+H]+	Y	#VALUE!	From biological Aflibercept.
1171.54	#VALUE!	317.9	[M+H]+	Y	#VALUE!	From biological Aflibercept:318.3 Å².
1218.52	#VALUE!	328.19	[M+H]+	Intact	#VALUE!	Synthetic HMO standard 6.
						From milk samples: 327.5 Å² (Donor 1), 327.5 Å² (Donor 2), 327.4 Å² (Donor 3), 327.4 Å² (Donor 5).
1218.52	#VALUE!	326.08	[M+H]+	Y	#VALUE!	Synthetic HMO standard 9.
	#VALUE!
1218.5246	#VALUE!	327.23	[M+H]+	Y	#VALUE!	Synthetic HMO standard 39.
						From milk samples: 328.7 Å² (Donor 2), 328.1 Å² (Donor 2), 328.5 Å² (Donor 2), 328.5 Å² (Donor 2), 328.0 Å² (Donor 4).
1218.52	#VALUE!	326.48	[M+H]+	Intact	#VALUE!	Synthetic HMO standard 3.
						As fragment in synthetic HMO standard 35 (325.77 Å²).
						As fragment in syntheticHMO standard I-branched (326.69 Å²).
						From milk samples: 326.3 Å² (Donor 1), 326.2 Å² (Donor 1), 326.0 Å² (Donor 1), 326.7 Å² (Donor 2), 326.6 Å² (Donor 2), 326.7 Å² (Donor 2), 326.3 Å² (Donor 2), 326.5 Å² (Donor 3), 326.3 Å² (Donor 3), 326.1 Å² (Donor 4), 326.4 Å² (Donor 4), 326.3 Å² (Donor 4), 326.3 Å² (Donor 5), 326.4 Å² (Donor 5).
1218.52	#VALUE!	322.34	[M+H]+	Intact	#VALUE!	Synthetic HMO standard 4.
1218.52	#VALUE!	325.18	[M+H]+	Y	#VALUE!	Synthetic HMO standard 5.
						As fragment in synthetic HMO standard 8 (324.45 Å²).
						From milk sample: 324.5 Å² (Donor 4, 74.0 min).
1219.55	#VALUE!	333.11	[M+H]+	Intact	#VALUE!	Synthetic HMO standard 15.
						From milk samples: 329.5 Å² (Donor 2), 331.0 Å² (Donor 1), 330.8 Å² (Donor 2), 334.9 Å² (Donor 2), 332.1 Å² (Donor 2), 330.8 Å² (Donor 4), 331.3 Å² (Donor 4), 329.8 Å² (Donor 5), 330.9 Å² (Donor 5).
1219.55	#VALUE!	332.08	[M+H]+	Intact	#VALUE!	Synthetic HMO standard 14.
						From milk samples: 332.1 Å² (Donor 1), 333.3 Å² (Donor 2), 332.8 Å² (Donor 4), 331.9 Å² (Donor 5).
1219.55	#VALUE!	334.4	[M+H]+	Y	#VALUE!	From milk sample: 334.4 Å² (Donor 2).
1221.99	#VALUE!	495	[M+2H]2+	Intact	#VALUE!	From human transferrin.
1221.99	#VALUE!	499	[M+2H+]2+	Intact	#VALUE!	From biological Aflibercept.
1130.51	#VALUE!	317.67	[M+H]+	Y	#VALUE!	Synthetic HMO standard 16.
1130.5086	#VALUE!	317.75	[M+H]+	Y	#VALUE!	Synthetic HMO standard 18.
1232.9765	#VALUE!	498.1	[M+H+Na]2+	Intact	#VALUE!	From human transferrin.
1232.98	#VALUE!	502	[M+H+Na]2+	Intact	#VALUE!	From human transferrin.
1232.98	#VALUE!	495.9	[M+H+Na]2+	Intact	#VALUE!	From biological Aflibercept.
1235.54	#VALUE!	332.52	[M+H]+	Intact	#VALUE!	Synthetic HMO standard 19.
1235.5399	#VALUE!	328.7	[M+H]+	Intact	#VALUE!	Synthetic HMO standard 17.
1240.5065	#VALUE!	329.5	[M+H+Na]2+	Intact	#VALUE!	Synthetic HMO standard 5.
1240.5065	#VALUE!	332.67	[M+H+Na]2+	Intact	#VALUE!	Synthetic HMO standard 6.
1240.5065	#VALUE!	326.58	[M+H+Na]2+	Intact	#VALUE!	Synthetic HMO standard 3.
1240.5065	#VALUE!	335.02	[M+H+Na]2+	Intact	#VALUE!	Synthetic HMO standard 4.
1241.5269	#VALUE!	334.12	[M+Na]+	Intact	#VALUE!	Synthetic HMO standard 15.
						From milk samples: 334.9 Å² (Donor 1), 334.1 Å² (Donor 4), 334.0 Å² (Donor 5).
1241.53	#VALUE!	338.75	[M+Na]+	Intact	#VALUE!	Synthetic HMO standard 14.
						From milk samples: 338.6 Å² (Donor 1), 339.9 Å² (Donor 4).
1257.52	#VALUE!	333.59	[M+Na]+	Intact	#VALUE!	Synthetic HMO standard 19.
1257.5219	#VALUE!	331.07	[M+Na]+	Intact	#VALUE!	Synthetic HMO standard 17.
1276.5665	#VALUE!	337.84	[M+H]+	Intact	#VALUE!	Synthetic HMO standard 18.
1276.5665	#VALUE!	339.54	[M+H]+	Intact	#VALUE!	Synthetic HMO standard 16.
1292.5613	#VALUE!	326.5	[M+H]+	Y	#VALUE!	From biological Aflibercept.
						From other N-glycans: 326.2 Å².
1292.56	#VALUE!	335.1	[M+H]+	Y	#VALUE!	Fragments from milk sample structure: 335.1 Å² (Donor 4).
	#VALUE!
1292.56	#VALUE!	334.95	[M+H]+	Intact	#VALUE!	Synthetic HMO standard 24 with 13C6 galactose.
						From milk samples: 335.0 Å² (Donor 1), 334.2 Å² (Donor 3), 335.5 Å² (Donor 4), 334.0 Å² (Donor 5).
1292.56	#VALUE!	330.6	[M+H]+	Intact	#VALUE!	From milk samples: 330.6 Å² (Donor 2), 330.3 Å² (Donor 2), 330.4 Å² (Donor 1), 331.0 Å² (Donor 2), 329.1 Å² (Donor 3), 330.4 Å² (Donor 4), 329.7 Å² (Donor 5).
1298.55	#VALUE!	326.25	[M+H]+	Intact	#VALUE!	Synthetic HMO standard 18.
1298.5484	#VALUE!	345.48	[M+H]+	Intact	#VALUE!	Synthetic HMO standard 16.
1292.5613	#VALUE!	326.6	[M+H]+	Y	#VALUE!	From biological Aflibercept.
						From other N-glycans: 331.5 Å².
1295.04	#VALUE!	512.6	[M+2H]2+	Intact	#VALUE!	From biological Aflibercept.
1306.01	#VALUE!	519.7	[M+H+Na]2+	Intact	#VALUE!	From biological Aflibercept.
1314.54	#VALUE!	350.31	[M+Na]+	Intact	#VALUE!	Synthetic HMO standard 24 with 13C6 galactose.
						From milk samples: 350.3 Å² (Donor 1), 350.7 Å² (Donor 4).
1314.54	#VALUE!	340.6	[M+Na]+	Intact	#VALUE!	From milk samples: 340.6 Å² (Donor 1), 340.9 Å² (Donor 2), 341.0 Å² (Donor 4).
1317.59	#VALUE!	333.1 and 339.4	[M+H]+	Y	#VALUE!	From biological Aflibercept.
	#VALUE!
1333.59	#VALUE!	339.9	[M+H]+	Y	#VALUE!	From human transferrin.
1333.59	#VALUE!	338.5	[M+H]+	Y	#VALUE!	From human transferrin.
1333.59	#VALUE!	338.1	[M+H]+	Y	#VALUE!	From biological Aflibercept.
1333.59	#VALUE!	337.7	[M+H]+	Y	#VALUE!	From biological Aflibercept.
1364.58	#VALUE!	346.7	[M+H]+	Intact	#VALUE!	From milk sample: 346.7 Å² (Donor 2).
1364.58	#VALUE!	344.41	[M+H]+	Intact	#VALUE!	Synthetic HMO standard 8.
						From milk sample: 344.5 Å² (Donor 3) 344.3 Å² (Donor 5).
1364.58	#VALUE!	346.28	[M+H]+	Intact	#VALUE!	Synthetic HMO standard 7.
1386.5645	#VALUE!	345.98	[M+H]+	Intact	#VALUE!	Synthetic HMO standard 7.
1386.5645	#VALUE!	349.39	[M+Na]+	Intact	#VALUE!	Synthetic HMO standard 8.
1438.6193	#VALUE!	352.3	[M+H]+	Intact		From milk samples: 352.3 Å² (Donor 1), 354.8 Å² (Donor 2),351.5 Å² (Donor 4),350.6 Å² (Donor 5).
	#VALUE!
1438.62	#VALUE!	350	[M+H]+	Intact	#VALUE!	From human milk sample: 350.0 Å² (Donor 3).
1438.62	#VALUE!	353.6	[M+H]+	Intact	#VALUE!	From human milk samples :353.6 Å² (Donor 2), 352.9 Å² (Donor 4).
1438.62	#VALUE!	355.2	[M+H]+	Intact	#VALUE!	From human milk sample: 355.2 Å² (Donor 3).
1438.62	#VALUE!	350.48	[M+H]+	Intact	#VALUE!	Synthetic HMO standard I-branched.
1438.62	#VALUE!	345.64	[M+H]+	Intact	#VALUE!	In milk samples: 346.4 Å² (Donor 2), 345.6 Å² (Donor 5).
1438.62	#VALUE!	345.22	[M+H]+	Y	#VALUE!	Synthetic HMO standard 39.
1454.61	#VALUE!	351.2	[M+H]+	Y	#VALUE!	From biological Aflibercept.
						From other parent structures: 351.0 Å², 351.0 Å².
1460.6	#VALUE!	358.5	[M+Na]+	Intact	#VALUE!	From human milk sample: 358.5 Å² (Donor 3).
1479.65	#VALUE!	252.5	[M+H]+	Y	#VALUE!	From biological Aflibercept 353.4 Å².
1479.65	#VALUE!	360.3	[M+H]+	Y	#VALUE!	From biological Aflibercept.
1479.65	#VALUE!	352.6	[M+H]+	Y	#VALUE!	From biological Aflibercept.
1495.64	#VALUE!	364.8	[M+H]+	Y	#VALUE!	From human transferrin.
1495.64	#VALUE!	354	[M+H]+	Y	#VALUE!	From biological Aflibercept. From other parent structures: 353.7 Å², 355.1 Å²,353.9 Å², 354.7 Å², 354.2 Å², 353.9 Å², 354.5 Å².
1495.64	#VALUE!	362	[M+H]+	Y	#VALUE!	From biological Aflibercept.
						From other parent structure: 355.9 Å².
1495.64	#VALUE!	355.0 and 359.7	[M+H]+	Y	#VALUE!	From biological Aflibercept.
	#VALUE!
1509.62	#VALUE!	365.39	[M+H]+	Intact	#VALUE!	Synthetic HMO standard 9.
1531.6020	#VALUE!	359.67	[M+Na]+	Intact	#VALUE!	Synthetic HMO standard 9.
1536.6672	#VALUE!	400.3	[M+H]+	Intact	#VALUE!	From biological Aflibercept: 400.2 Å².
1583.66	#VALUE!	356.06	[M+H]+	Y	#VALUE!	Synthetic HMO standard 35.
						From milk sample: 357.5 Å² (Donor 2).
1584.68	#VALUE!	375.9	[M+H]+	Intact	#VALUE!	From milk samples: 375.9 Å² (Donor 2), 374.9 Å² (Donor 4).
1584.68	#VALUE!	374.7	[M+H]+	Intact	#VALUE!	From milk sample: 374.7 Å² (Donor 2).
1584.68	#VALUE!	364	[M+H]+	Intact	#VALUE!	From milk samples: 364.0 Å² (Donor 3), 366.9 Å² (Donor 5).
1584.68	#VALUE!	374.2	[M+H]+	Intact	#VALUE!	From milk samples: 374.2 Å² (Donor 1), 373.8 Å² (Donor 3), 375.2 Å² (Donor 4), 374.2 Å² (Donor 5).
1624.68	#VALUE!	386.9	[M+H]+	Y	#VALUE!	From biological Aflibercept.
1641.7	#VALUE!	370.2	[M+H]+	Y	#VALUE!	From biological Aflibercept.
1641.7	#VALUE!	374.2	[M+H]+	Y	#VALUE!	From biological Aflibercept.
						From other N-glycans: 377.2 Å².
1657.69	#VALUE!	413.7	[M+H]+	Intact	#VALUE!	From biological Aflibercept.
1682.73	#VALUE!	383.2	[M+H]+	Intact	#VALUE!	From biological Aflibercept. As fragment from other structures: 382.6 Å², 382.8 Å², 383.0 Å².
1698.72	#VALUE!	398	[M+H]+	Intact	#VALUE!	From biological Aflibercept. A fragment from other structure: 397.3 Å².
1698.72	#VALUE!	379.7	[M+H]+	Intact	#VALUE!	From biological Aflibercept.
1729.71	#VALUE!	379.18	[M+H]+	Intact	#VALUE!	Synthetic HMO standard 35.
						From milk sample: 380.9 Å² (Donor 2).
1729.71	#VALUE!	377.57	[M+H]+	Intact	#VALUE!	Synthetic HMO standard I-branched.
1729.71	#VALUE!	385.19	[M+H]+	Intact	#VALUE!	Synthetic HMO standard 39.
1730.74	#VALUE!	397.4	[M+H]+	Intact	#VALUE!	From milk samples: 397.4 Å² (Donor 2), 396.0 Å² (Donor 5).
1751.7	#VALUE!	375.76	[M+Na]+	Intact	#VALUE!	Synthetic HMO standard 35.
1770.74	#VALUE!	381.1	[M+H]+	Y	#VALUE!	From biological Aflibercept.
						From other N-glycans: 383.2 Å².
1770.74	#VALUE!	392	[M+H]+	Y	#VALUE!	From biological Aflibercept.
						From other N-glycans: 391.7 Å².
1786.73	#VALUE!	393.1	[M+H]+	Y	#VALUE!	From human transferrin.
						From other N-glycans: 393.2 Å².
1786.73	#VALUE!	401.7	[M+H]+	Y	#VALUE!	From human transferrin.
1786.73	#VALUE!	401.6	[M+H]+	Y	#VALUE!	From human transferrin.
1786.73	#VALUE!	390	[M+H]+	Y	#VALUE!	From biological Aflibercept.
1819.75	#VALUE!	393	[M+H]+	Intact	#VALUE!	From biological Aflibercept.
1844.78	#VALUE!	399.2	[M+H]+	Intact	#VALUE!	From biological Aflibercept.
1844.78	#VALUE!	398.5	[M+H]+	Intact	#VALUE!	From biological Aflibercept.
1860.77	#VALUE!	398.1 and 383.5 (small)	[M+H]+	Intact	#VALUE!	From biological Aflibercept.
1866.76	#VALUE!	406.5	[M+H]+	Intact	#VALUE!	From biological Aflibercept
1932.79	#VALUE!	411.8	[M+H]+	Intact	#VALUE!	From biological Aflibercept.
1932.79	#VALUE!	413.2	[M+H]+	Intact	#VALUE!	From biological Aflibercept.
1948.79	#VALUE!	413.6	[M+H]+	Intact	#VALUE!	From biological Aflibercept.
2006.83	#VALUE!	412.7	[M+H]+	Intact	#VALUE!	From biological Aflibercept.
2152.87	#VALUE!	438.1	[M+H]+	Intact	#VALUE!	From biological Aflibercept.
2297.93	#VALUE!	452.3	[M+H]+	Intact	#VALUE!	From biological Aflibercept.
